# Revisiting the Evolution of Lactase Persistence: Insights from South Asian Genomes

**DOI:** 10.1101/2025.11.05.686799

**Authors:** Elise Kerdoncuff, Meaghan Marohn, Nathan Cramer, Sharmistha Dey, Sharon Kardia, Kumarasamy Thangaraj, Laure Ségurel, Jinkook Lee, Aparajit Ballav Dey, Priya Moorjani

## Abstract

Lactase persistence (LP), the ability to digest lactose from milk into adulthood, is a classic example of natural selection in humans. Multiple mutations upstream of the *LCT* gene are associated with LP and have been previously shown to be under selection in Europeans and Africans. South Asia is the world’s largest producer of dairy, and milk and dairy products are widely consumed throughout the subcontinent. However, the origin, evolutionary history and selective pressures associated with LP in South Asia remain elusive. We assembled genome-wide data from ∼8,000 present-day and ancient genomes from India, Pakistan, and Bangladesh, spanning diverse timescales (∼3300 BCE–1650 CE), geographic regions, and ethnolinguistic and subsistence groups. We find that the Eurasian LP-associated variant,-13.910:C>T, is widespread across South Asia, exhibiting clinal variation along north-south and east-west gradients. Ancient DNA analysis reveals that this variant first appeared in South Asia during the historical and medieval periods through Steppe pastoralist-related gene flow. Interestingly, unlike in other worldwide populations, the LP prevalence is almost entirely explained by Steppe ancestry—not selection––in most contemporary South Asians. A notable exception is the only two pastoralist groups, Toda in South India and Gujjar in Pakistan, that have unexpectedly high frequencies of-13.910*T, comparable to estimates in Northern Europeans. By performing local ancestry inference, we find significant enrichment for Steppe pastoralist ancestry around the *LCT* locus in these two geographically-distant pastoralist groups, indicative of strong selection. Together, these findings highlight the complex role of ancestry and natural selection in shaping the prevalence of lactase persistence on the subcontinent.
