## Supplementary Table 1.1 for "Revisiting the Evolution of Lactase Persistence: Insights from South Asian Genomes"

### Sheet: A. Datasets and filtering
Dataset	Raw Data	Removal of related individuals	ADMIXTURE Filter*	Indian Cline	qpAdm fit**
LASI-DAD	2679	2615	2615	2148	1949
GAsP1	688	541	539	271	221
GAsP2	4806	4806	4776	3543	2777
1000G_EUR	633	526	-	-	-
1000G_EAS	585	512	-	-	-
1000G_AFR	703	532	-	-	-
HGDP_EUR	155	155	-	-	-
HGDP_ME	161	161	-	-	-
HGDP_EAS	223	223	-	-	-
HGDP_AFR	104	104	-	-	-
Total	10737	10175	7930	5962	4947
* At K=2, individuals that contained >= 10% of the African ancestral component were removed from further ancestry analysis.
** Individuals along the Indian Cline fit the qpAdm model (admixture of Iranian farmer-, Steppe pastoralist-, and SAHG-related ancestries), if all ancestry coeeficients are > 0 and the p-value > 0.01.

### Sheet: B. Geographic regions and filte
Region	Raw Data	Removal of related individuals	ADMIXTURE filter*	Indian Cline	qpAdm fit**
Pakistan	2065	1905	1873	1816	1212
North India	696	571	571	550	500
Central India	452	429	429	373	345
East India	1886	1791	1791	700	604
NE India	91	87	87	0	0
West India	425	416	416	379	348
South India	2522	2241	2241	2130	1937
Bangladesh	530	522	522	0	0
East Asia (EAS)	808	735	-	-	-
West Eurasia (EUR & ME)	949	842	-	-	-
Africa (AFR)	807	636	-	-	-
Total	11231	10175	7930	5948	4946
* At K=2, individuals that contained >= 10% of the African ancestral component were removed from further ancestry analysis.
** Individuals along the Indian Cline fit the qpAdm model (admixture of Iranian farmer-, Steppe pastoralist-, and SAHG-related ancestries), if all ancestry coeeficients are > 0 and the p-value > 0.01.
