## Supplementary Table 2.2 for "Revisiting the Evolution of Lactase Persistence: Insights from South Asian Genomes"

### Sheet: Sheet1
Region or Group	Dataset	Geographic Region	# Individuals	r2* (-13.910:C>T , -22.018:G>A)
North India	LASI-DAD	North India	546	0.9122
Central India	LASI-DAD	Central India	365	0.9061
East India	LASI-DAD	East India	512	0.7596
North East India	LASI-DAD	North East India	71	1
West India	LASI-DAD	West India	382	0.9104
South India	LASI-DAD	South India	699	0.6455
Pakistan	LASI-DAD	Pakistan	13	0.7292
Bangladesh	LASI-DAD	Bangladesh	27	1
Abujmaria	GAsP1	East India	11	-
Agharia	GAsP1	Central India	15	-
Birhor	GAsP1	East India	13	-
BisonHornMaria	GAsP1	East India	5	-
Brahui	GAsP1	Pakistan	9	0.571429
Brusho	GAsP1	North India	8	-
Chakma	GAsP1	NorthEast India	11	-
Chamar	GAsP1	North India	6	-
Chanchu	GAsP1	South India	7	1
Dhurwa	GAsP1	East India	10	1
Dorla	GAsP1	Central India	12	-
Gujjar	GAsP1	Pakistan	20	0.893674
Halba	GAsP1	West India	6	1
Hazara	GAsP1	Pakistan	14	0.611111
HillKorwa	GAsP1	East India	10	-
Iyangar	GAsP1	South India	6	1
Iyer	GAsP1	South India	13	-
Jamatia	GAsP1	East India	9	-
Jarwa	GAsP1	South India	12	-
Kamar	GAsP1	East India	10	-
KayaDora	GAsP1	South India	11	1
Khatri	GAsP1	North India	11	1
KondaReddy	GAsP1	South India	15	-
Kota	GAsP1	South India	8	-
Lambada	GAsP1	Central India	12	1
Lodha	GAsP1	East India	11	-
Mahar	GAsP1	West India	19	1
Manipuri	GAsP1	NorthEast India	5	-
Mog	GAsP1	East India	18	-
Muria	GAsP1	East India	10	-
Nicobarese	GAsP1	South India	5	-
Onge	GAsP1	South India	6	-
Oraon	GAsP1	East India	15	-
Paniya	GAsP1	South India	11	-
Pathan	GAsP1	Pakistan	15	0.885726
Rajput	GAsP1	Pakistan	14	1
RanaTharu	GAsP1	Central India	12	1
Saryupari Brahmin	GAsP1	Central India	13	1
Sindhi	GAsP1	Pakistan	10	1
Saurashtra Brahmin	GAsP1	West India	9	1
Toda	GAsP1	South India	18	1
Toto	GAsP1	East India	8	-
UrbanBangalore	GAsP1	South India	34	0.804598
UrbanChennai	GAsP1	South India	34	0.909103
WestBengalBrahmin	GAsP1	East India	10	0.783198
BRAVE (Bangladesh) (BAN)	GAsP2	Bangladesh	495	0.790224
Birbhum (BRB)	GAsP2	East India	1139	0.850995
DR (Bangalore) (BLR1)	GAsP2	South India	371	0.833634
DMD Tamil Nadu (Coimbatore) (COI)	GAsP2	South India	146	0.636816
Chennai (MAA)	GAsP2	South India	836	0.716388
PROMIS (Pakistan) (PKN1)	GAsP2	Pakistan	1006	0.90646
SAsianWGS (Pakistan) (PKN2)	GAsP2	Pakistan	804	0.924474
Retinoblastoma (BLR2)	GAsP2	South India	9	1
* calculated with plink1.9 (see Methods)
