## Supplementary Table 3 for "Revisiting the Evolution of Lactase Persistence: Insights from South Asian Genomes"

### Sheet: IBD_rate
	IBD rate of segments overlapping -13.910:C>T variant (number of IBD segment)	Average IBD rate on chr2 (mean +/- standard deviation)	Average number of IBD segments on chr2 (mean +/- standard deviation)	Z-score§
Population
(number of individuals)
GBR	0.072 (81)	0.001 +/- 0.006	1.57 +/- 7.00	11.36		*after filtering out IBD segments overlapping the -13.910:C>T variant, and segments shorter than 1Mb
(n = 24)						§ |Z| > 3 is shown in red.
Gujjar	0.079 (62)	0.003 +/- 0.006	2.51 +/- 4.62	12.86
(n = 20)
Toda	0.176 (111)	0.049 +/- 0.028	30.98 +/- 17.67	4.52
(n = 18)
Brahui	0.013 (3)	0.003 +/- 0.004	0.58 +/- 0.87	2.77
(n = 11)
Rajput	0.005 (2)	0.001 +/- 0.002	0.39 +/- 0.64	2.51
(n = 14)
Sindhi	0.004 (1)	0.000 +/- 0.001	0.12 +/- 0.37	2.37
(n = 12)
Khatri	0.004 (1)	0.001 +/- 0.002	0.19 +/- 0.45	1.8
(n = 11)
Urban Bangalore	0.001 (2)	0.000 +/- 0.000	0.50 +/- 0.84	1.79
(n = 34)
Dorla	0.011 (3)	0.004 +/- 0.004	1.16 +/- 1.20	1.53
(n = 12)
Saryupari Brahmin	0.003 (1)	0.001 +/- 0.001	0.26 +/- 0.48	1.54
(n = 13)
Konda Reddy	0.009 (4)	0.005 +/- 0.004	2.34 +/- 1.94	0.85
(n = 15)
Kamar	0.047 (9)	0.029 +/- 0.019	5.56 +/- 3.58	0.96
(n = 10)
Birhor	0.074 (24)	0.035 +/- 0.017	11.40 +/- 5.65	2.23
(n = 13)
Kaya Dora	0.004 (1)	0.001 +/- 0.003	0.19 +/- 0.80	1.01
(n = 11)
Oraon	0.005 (2)	0.002 +/- 0.003	0.93 +/- 1.12	0.95
(n = 15)
Mahar	0.001 (1)	0.001 +/- 0.001	0.45 +/- 0.72	0.77
(n = 19)
Hazara	0.006 (3)	0.003 +/- 0.002	1.42 +/- 1.21	1.3
(n = 16)
Jarwa	0.087 (24)	0.064 +/- 0.033	17.72 +/- 9.15	0.69
(n = 12)
Mog	0.006 (4)	0.006 +/- 0.004	3.56 +/- 2.62	0.17
(n = 18)
Urban Chennai	0.000 (1)	0.000 +/- 0.000	0.64 +/- 0.97	0.37
(n = 34)
Muria	0.005 (1)	0.004 +/- 0.005	0.81 +/- 0.91	0.21
(n = 10)
Dhurwa	0.005 (1)	0.005 +/- 0.005	0.98 +/- 0.89	0.03
(n = 10)
HillKorwa	0.016 (3)	0.017 +/- 0.014	3.20 +/- 2.61	-0.08
(n = 10)
West Bengal Brahmin	0.000 (0)	0.000 +/- 0.001	0.01 +/- 0.11	-0.11
(n = 10)
Kota	0.000 (0)	0.000 +/- 0.001	0.14 +/- 0.55	-0.25
(n = 16)
Chakma	0.004 (1)	0.006 +/- 0.006	1.34 +/- 1.31	-0.26
(n = 11)
Pathan	0.000 (0)	0.000 +/- 0.001	0.21 +/- 0.60	-0.35
(n = 17)
Iyer	0.000 (0)	0.001 +/- 0.002	0.35 +/- 0.61	-0.57
(n = 13)
Rana Tharu	0.004 (1)	0.008 +/- 0.007	2.10 +/- 1.81	-0.61
(n = 12)
Abujmaria	0.000 (0)	0.003 +/- 0.004	0.61 +/- 0.92	-0.67
(n = 11)
Agharia	0.000 (0)	0.004 +/- 0.004	1.88 +/- 1.65	-1.15
(n = 15)
Lodha	0.009 (2)	0.019 +/- 0.011	4.35 +/- 2.65	-0.89
(n = 11)
Paniya	0.009 (2)	0.025 +/- 0.018	5.83 +/- 4.14	-0.93
(n = 11)
Lambada	0.000 (0)	0.006 +/- 0.005	1.79 +/- 1.36	-1.31
(n = 12)
